# Pheno-RNA, a method to identify genes linked to a specific phenotype: application to cellular transformation

**DOI:** 10.1101/2020.03.04.976910

**Authors:** Rabih Darwiche, Kevin Struhl

## Abstract

Cellular transformation is associated with dramatic changes in gene expression, but it is difficult to determine which regulated genes are oncogenically relevant. Here, we describe Pheno-RNA, a general approach to identify candidate genes associated with a specific phenotype. Specifically, we generate a “phenotypic series” by treating a non-transformed breast cell line with a wide variety of molecules that induce cellular transformation to various extents. By performing transcriptional profiling across this phenotypic series, the expression profile of every gene can be correlated with the transformed phenotype. We identify ~200 genes whose expression profiles are very highly correlated with the transformation phenotype, strongly suggesting their importance in transformation. Within biological categories linked to cancer, some genes show high correlations with the transformed phenotype, but others do not. Many genes whose expression profiles are highly correlated with transformation have never been linked to cancer, suggesting the involvement of heretofore unknown genes in cancer.
