## Supplemental Table 1 for "Pheno-RNA, a method to identify genes linked to a specific phenotype: application to cellular transformation"

### Sheet: Transformation Conditions & ATP
Supplementary Data Table S1.
	List of 17 conditions	Transformation in GILA (ATP units)	STDEV (5 replicates)
-	w/o Cytokines	32520	14333
A	LPS	41786	10452
B	TGF-⍺ + IFN-Y	45744	25781
C	IFN-Y	64408	15566
D	TGF-⍺ + HGF + IFN-Y	73792	20912
E	HGF + IFN-Y	124808	51499
F	LIGHT	142744	95396
G	TGF-⍺ + HGF	174152	109565
H	Onco M + IFN-Y	178312	29692
I	Onco M+ TGF-⍺ + IFN-Y	222960	51574
J	Onco M + TGF-⍺ + HGF + IFN-Y	230191	53445
K	Onco M + LPS	255832	44023
L	Onco M + HGF + IFN-Y	386864	100314
M	Onco M	432840	75537
N	Onco M + LPS+ LIGHT	606776	116171
O	Onco M + TGF-⍺	626266	121960
P	Onco M + LIGHT	987704	75662
Q	Onco M + TGF-⍺ + HGF	1125760	63269
	List of all experimental conditions	Transformation in GILA (ATP units)	STDEV (5 replicates)
1	w/o Cytokines	32520	34333
2	w DMSO	92891	21212
3	w H2O	73628	23131
4	w PBS	82213	31212
5	ER-Src w/o Tamoxifen	198769	14639
6	ER-Src w Tamoxifen	598065	61018
7	cAMP	134370	56144
8	CCl2	131640	80479
9	EGF	126819	13221
10	HGF	119728	67130
11	IGF-1	42840	34234
12	IFN-γ	64408	15566
13	IL-1B	30928	4460
14	IL-1RA	110084	27166
15	IL6	139189	21333
16	IL8	101988	20657
17	IL9	161716	33829
18	Leptin	122448	50356
19	LIGHT	142744	95396
20	LPS	41786	10452
21	Oncostatin M	432840	75537
22	TGF-⍺	60144	35698
23	TGF-β	90192	32324
24	TNF-⍺	32580	11387
25	PMA	61112	33323
26	cAMP + CCl2	122727	3918
27	cAMP + HGF	91784	12332
28	cAMP + IGF-1	110494	43253
29	cAMP + IFN-γ	79551	5234
30	cAMP + IL-1B	98261	41244
31	cAMP + IL-1RA	88420	6138
32	cAMP + Leptin	136008	76041
33	cAMP + LIGHT	105065	17007
34	cAMP + LPS	117186	27261
35	cAMP + Oncostatin M	355659	19918
36	cAMP + TGF-⍺	232910	32323
37	cAMP + TGF-β	193213	31233
38	cAMP + TNF-⍺	123123	42444
39	cAMP + PMA	73637	1232
40	CCl2 + HGF	140474	38482
41	CCl2 + IGF-1	101013	21334
42	CCl2 + IFN-γ	84425	19883
43	CCl2 + IL-1B	112082	24641
44	CCl2 + IL-1RA	72621	23233
45	CCl2 + Leptin	56033	53439
46	CCl2 + LIGHT	149096	42968
47	CCl2 + LPS	108537	32673
48	CCl2 + Oncostatin M	392383	23245
49	CCl2 + TGF-⍺	351824	54522
50	CCl2 + TGF-β	33313	4342
51	CCl2 + TNF-⍺	54699	12342
52	CCl2 + PMA	95258	15252
53	HGF + IGF-1	63543	24574
54	HGF + IFN-γ	124808	51499
55	HGF + IL-1B	65453	36377
56	HGF + IL-1RA	31323	14636
57	HGF + Leptin	67621	63936
58	HGF + LIGHT	516378	74847
59	HGF + LPS	128717	6363
60	HGF + Oncostatin M	894990	29669
61	HGF + TGF-⍺	174152	109565
62	HGF + TGF-β	45353	5646
63	HGF + TNF-⍺	54345	5255
64	HGF + PMA	52556	35325
65	IGF-1 + IFN-γ	52352	34636
66	IGF-1 + IL-1B	132312	43736
67	IGF-1 + IL-1RA	61763	52665
68	IGF-1 + Leptin	124414	23665
69	IGF-1 + LIGHT	144155	53662
70	IGF-1 + LPS	120440	42845
71	IGF-1 + Oncostatin M	552555	52525
72	IGF-1 + TGF-⍺	52355	25235
73	IGF-1 + TGF-β	525235	25323
74	IGF-1 + TNF⍺	85176	36235
75	IGF-1 + PMA	55252	43425
76	IFN-γ + IL-1B	44423	5535
77	IFN-γ + IL-1RA	34234	4324
78	IFN-γ + Leptin	81733	32444
79	IFN-γ + LIGHT	134920	24323
80	IFN-γ + LPS	72334	32244
81	IFN-γ + Oncostatin M	178312	29692
82	IFN-γ + TGF-⍺	45744	25781
83	IFN-γ + TGF-β	57878	42515
84	IFN-γ + TNF⍺	49875	23234
85	IFN-γ + PMA	31244	11234
86	IL6 + cAMP	76271	34367
87	IL6 + IFN-γ	72381	19760
88	IL6 + IL-1B	67777	15156
89	IL6 + IL-1RA	51716	29905
90	IL6 + Leptin	72827	20206
91	IL6 + LIGHT	89181	36560
92	IL6 + LPS	99992	47371
93	IL6 + Oncostatin M	281719	59098
94	IL6 + TGF-⍺	231918	79297
95	IL6 + TGF-β	201811	49290
96	IL6+ TNF-⍺	201918	49297
97	IL6+ PMA	46990	25631
98	IL6 + IGF-1	43100	29521
99	IL8 + IFN-γ	38496	24125
100	IL8 + IL-1B	72435	22231
101	IL8 + IL-1RA	43546	21233
102	IL8 + Leptin	79900	23923
103	IL8 + LIGHT	80711	39181
104	IL8 + LPS	29218	8819
105	IL8 + Oncostatin M	202637	43453
106	IL8 + TGF-⍺	199181	45334
107	IL8 + TGF-β	196172	43223
108	IL8 + TNF-⍺	193021	43321
109	IL8 +PMA	79871	23287
110	IL9 + IGF-1	75981	33123
111	IL9 + IFN-γ	71377	31244
112	IL9 + IL-1B	55316	24231
113	IL9 + IL-1RA	76427	32123
114	IL9 + Leptin	92781	33212
115	IL9 + LIGHT	73592	23224
116	IL9 + LPS	82099	35221
117	IL9 + Oncostatin M	235518	27271
118	IL9 + TGF-⍺	232062	61811
119	IL9 + TGF-β	229053	51383
120	IL9 + TNF-⍺	225902	49282
121	IL9 + PMA	62752	18918
122	Leptin + LIGHT	114352	43802
123	Leptin + LPS	148096	40968
124	Leptin + Oncostatin M	106096	54542
125	Leptin + TGF-⍺	135133	53123
126	Leptin + TGF-β	131431	32313
127	Leptin + TNF⍺	111422	42313
128	Leptin + PMA	51612	32133
129	LIGHT + LPS	78180	57445
130	LIGHT + Oncostatin M	987704	75662
131	LIGHT + TGF-⍺	145382	33213
132	LIGHT + TGF-β	114400	34188
133	LIGHT + TNF⍺	184808	53644
134	LIGHT + PMA	178688	62680
135	LPS + Oncostatin M	255832	44023
136	LPS + TGF-⍺	75013	10252
137	LPS + TGF-β	82812	4133
138	LPS + TNF⍺	91312	31312
139	LPS +PMA	52960	33923
140	Oncostatin M + TGF-⍺	626266	121960
141	Oncostatin M + TGF-β	99181	21421
142	Oncostatin M + TNF⍺	163138	3133
143	Oncostatin M + PMA	121222	34221
144	TGF-⍺ + TGF-β	76317	26317
145	TGF-⍺ + TNF⍺	57473	12122
146	TGF-⍺ + PMA	43423	14234
147	TGF-β + TNF⍺	51976	46295
148	TGF-β + PMA	71218	12434
149	TNF-⍺ + PMA	102082	24541
150	cAMP + CCl2 + Leptin	66960	5423
151	cAMP + LIGHT + Leptin	92986	13786
152	cAMP + IL-1B + Leptin	82000	14468
153	cAMP + IGF-1 + Leptin	57650	18988
154	cAMP + IL-1RA + Leptin	105000	18549
155	cAMP + LIGHT + CCl2	146667	23099
156	cAMP + LIGHT + IL-1RA	158140	87589
157	CCl2 + LIGHT + LPS	138744	83527
158	CCl2 + LIGHT + Leptin	68752	28937
159	EGF + TNF⍺ + IL-1RA	324080	143797
160	HGF + Oncostatin M + IFN-γ	386864	100314
161	HGF + TGF-⍺ + Oncostatin M	1125760	63269
162	HGF + TGF-⍺ + IFN-γ	73792	20912
163	HGF + TGF-β + Oncostatin M	523199	45212
164	HGF + LIGHT + TGF-β	51421	3213
165	HGF + IGF-1 + LPS	53604	44653
166	HGF + IFN-γ + leptin	444441	56455
167	HGF + IL-1B + LIGHT	244434	64345
168	HGF + IL-1RA + IGF-1	241424	63636
169	HGF + Leptin + IGF-1	615168	78436
170	HGF + LIGHT + LPS	781871	87656
171	HGF + IL-1B + LPS	414144	76743
172	IGF-1 + LPS + LIGHT	254000	80169
173	IGF-1 + TNF⍺ + IL-1RA	234056	5599
174	IGF-1 + LIGHT + TNF⍺	52480	33535
175	IGF + TNF⍺ + LPS	151328	22056
176	IGF-1 + IFN-γ + TGF-⍺	122291	53535
177	IGF-1 + IL-1B + TGF-β	134114	54352
178	IGF-1 + IL-1RA + TNF⍺	147839	15647
179	IGF-1 + Leptin + PMA	136721	84849
180	IGF-1 + LIGHT + TGF-⍺	114441	97995
181	IGF-1 + LPS + leptin	283982	32113
182	IGF-1 + Oncostatin M + Leptin	689934	25131
183	IGF-1 + TGF-⍺ + leptin	93432	21871
184	IGF-1 + TGF-β + LPS	146433	33556
185	IGF-1 + TNF⍺ + LPS	645434	65472
186	IFN-γ + TGF-⍺ + Oncostatin M	222960	51574
187	IFN-γ + IL-1B + TGF-⍺	91801	61765
188	IFN-γ + IL-1RA + TGF-⍺	135341	1214
189	IFN-γ + Leptin + LPS	134313	15335
190	IFN-γ + LIGHT + LPS	148479	53532
191	IFN-γ + LPS + PMA	184337	52535
192	IFN-γ + Oncostatin M + PMA	112444	35525
193	IFN-γ + TGF-⍺ + Leptin	144444	56757
194	IFN-γ + TGF-β + Leptin	141414	63677
195	IFN-γ + TNF⍺ + LIGHT	171387	73777
196	IFN-γ + LIGHT + PMA	190187	74574
197	IL-1RA + Leptin + LIGHT	245312	61900
198	IL-1RA + TNF⍺ + LPS	211664	124713
199	Leptin + TGF-⍺ + TGF-β	351616	54563
200	Leptin + TGF-⍺ + TNF⍺	227178	46346
201	Leptin + TGF-⍺ + PMA	231089	32341
202	Leptin + TGF-β + TNF⍺	311009	24114
203	LIGHT + Oncostatin M + LPS	606776	116171
204	LIGHT + TNF⍺ + LPS	214648	63549
205	LPS + TGF-β + PMA	65334	21221
206	LPS + Leptin + Oncostatin M	54223	12121
207	Oncostatin M + TGF-β + PMA	239298	88181
208	Oncostatin M + cAMP + CCl2	113214	13244
209	Oncostatin M + IL-1B + EGF	151671	41414
210	Oncostatin M + IL-1RA + HGF	189101	55126
211	Oncostatin M + IL-1RA + Leptin	199991	17176
212	Oncostatin M + HGF + PMA	368900	12213
213	Oncostatin M + TGF-⍺ + PMA	410012	12134
214	Oncostatin M + IL-1RA + PMA	145511	23441
215	Oncostatin M + TNF-⍺ + PMA	378161	90282
216	TNF-⍺ + LIGHT + Leptin	516289	25615
217	TNF-⍺ + LIGHT + EGF	388908	24324
218	IL6 + TGF-⍺ + Oncostatin M	506251	63765
219	IL6 + IL-1B + TGF-⍺	115012	43956
220	IL6 + IL-1RA + TGF-⍺	158632	33505
221	IL6 + Leptin + LPS	457604	47526
222	IL6 + LIGHT + LPS	331770	25723
223	IL6 + LPS + PMA	207528	44726
224	IL6 + Oncostatin M + PMA	335745	37716
225	IL6 + TGF-⍺ + Leptin	167735	28448
226	IL6 + TGF-β + Leptin	164705	35468
227	IL6 + TNF⍺ + LIGHT	194678	35968
228	IL6 + LIGHT + PMA	203478	26765
229	IL8 + IL-1B + TGF-⍺	115092	42191
230	IL8 + IL-1RA + TGF-⍺	358632	33405
231	IL8 + Leptin + LPS	157604	37526
232	IL8 + LIGHT + LPS	471770	35723
233	IL8 + LPS + PMA	207628	34726
234	IL8 + Oncostatin M + PMA	335735	47716
235	IL8 + TGF-⍺ + Leptin	367735	28948
236	IL8 + TGF-β + Leptin	264705	35868
237	IL8 + TNF⍺ + LIGHT	494678	45968
238	IL8 + LIGHT + PMA	213478	36765
239	cAMP + LIGHT + IL-1RA + Leptin	140200	27529
240	cAMP + LPS + LIGHT + IGF-1	382840	31313
241	cAMP + IL-1B + Leptin + CCl2	112333	41131
242	cAMP + IGF-1 + Leptin + CCl2	299818	56718
243	cAMP + IL-1RA + Leptin +EGF	254156	67161
244	cAMP + LIGHT + CCl2 + HGF	313344	31787
245	cAMP + LIGHT + IL-1RA + LPS	157761	13413
246	CCl2 + LIGHT + LPS + LIGHT	315671	34561
247	CCl2 + LIGHT + Leptin + EGF	231346	134114
248	EGF + TNF⍺ + IL-1RA + Oncostatin M	678917	16881
249	HGF + LPS + LIGHT + TGF-β	67161	9472
250	HGF + Oncostatin M + IFN-γ + TGF-⍺	230191	53445
251	HGF + TGF-⍺ + Oncostatin M + Leptin	530191	42789
252	HGF + TGF-⍺ + IFN-γ + LPS	298999	15781
253	HGF + TGF-β + Oncostatin M + IFN-γ	235158	13441
254	HGF + LIGHT + TGF-β + LPS	141441	23341
255	HGF + IGF-1 + LPS + Oncostatin M	771619	46789
256	HGF + IFN-γ + leptin + PMA	414414	65155
257	HGF + IL-1B + LIGHT + TGF-β	311245	30220
258	HGF + IL-1RA + IGF-1 +LPS	313441	28391
259	HGF + Leptin + IGF-1 + LIGHT	451512	54157
260	HGF + LIGHT + LPS + Oncostatin M	561617	43902
261	HGF + IL-1B + LPS + PMA	116881	29391
262	IGF-1 + LPS + LIGHT + TGF-β	462178	78181
263	IGF-1 + TNF⍺ + IL-1RA + TGF-⍺	291901	12212
264	IGF-1 + LIGHT + TNF⍺ + LPS	210091	38492
265	IGF + TNF⍺ + LPS + LIGHT	237101	39188
266	IGF-1 + IFN-γ + TGF-⍺ + Oncostatin M	351718	21314
267	IGF-1 + IL-1B + TGF-β + Oncostatin M	453819	56161
268	IGF-1 + IL-1RA + TNF⍺ + LIGHT	231113	44123
269	IGF-1 + Leptin + PMA + TGF-β	331134	22434
270	IGF-1 + LIGHT + TGF-⍺ + LPS	232134	44413
271	IGF-1 + LPS + leptin + TGF-β	313134	28904
272	IGF-1 + Oncostatin M + Leptin + TGF-β	348281	34121
273	IGF-1 + TGF-⍺ + leptin + LPS	265440	35855
274	IGF-1 + TGF-β + LPS + LIGHT	283317	31133
275	IGF-1 + TNF⍺ + LPS + PMA	131333	13311
276	IFN-γ + TGF-⍺ + Oncostatin M +EGF	238901	44112
277	IFN-γ + IL-1B + TGF-⍺ +EGF	189281	33414
278	IFN-γ + IL-1RA + TGF-⍺ + HGF	291091	14564
279	IFN-γ + Leptin + LPS + HGF	211112	41441
280	IFN-γ + LIGHT + LPS + TGF-β	121333	46467
281	IFN-γ + LPS + PMA + Oncostatin M	331333	74747
282	IFN-γ + Oncostatin M + TGF-β + PMA	201342	23213
283	IFN-γ + TGF-⍺ + Leptin + LPS	133989	41454
284	IFN-γ + TGF-β + Leptin + PMA	201911	31424
285	IFN-γ + TNF⍺ + LIGHT + Oncostatin M	176612	46363
286	IFN-γ + LIGHT + PMA + Oncostatin M	168971	42521
287	IL-1RA + Leptin + LIGHT + TGF-β	237919	76113
288	IL-1RA + TNF⍺ + LPS + PMA	378183	31649
289	Leptin + TGF-⍺ + PMA + LIGHT	453719	43636
290	Leptin + TGF-⍺ + TNF⍺ + PMA	328191	82673
291	Leptin + TGF-⍺ + PMA + EGF	162781	45747
292	Leptin + TGF-β + TNF⍺ + LIGHT	278193	25564
293	LIGHT + Oncostatin M + LPS + Leptin	616781	52345
294	LIGHT + TNF⍺ + LPS + EGF	311331	43131
295	LPS + TGF-β + PMA + Leptin	121233	41444
296	LPS + Leptin + Oncostatin M + TNF-⍺	421134	32321
297	Oncostatin M + TGF-β + PMA	231334	53421
298	Oncostatin M + cAMP + CCl2 + TNF-⍺	368881	34131
299	Oncostatin M + IL-1B + EGF + TNF-⍺	394994	21213
300	Oncostatin M + IL-1RA + HGF + TGF-⍺	232333	54145
301	Oncostatin M + IL-1RA + Leptin + TGF-⍺	384919	64233
302	Oncostatin M + HGF + PMA + TNF-⍺	329191	31345
303	Oncostatin M + TGF-⍺ + PMA + leptin	311213	54646
304	Oncostatin M + IL-1RA + PMA + leptin	212344	61463
305	Oncostatin M + TNF-⍺ + PMA + LPS	233133	74535
306	TNF⍺ + IL-1RA + LPS + LIGHT	189600	12931
307	TNF⍺ + IGF-1 + LPS + LIGHT	61312	25778
308	TNF⍺ + IL-1RA + IGF-1 + LPS	81856	48709
309	TNF⍺ + IL-1RA + EGF + Leptin	605480	99786
310	cAMP + LIGHT + IL-1RA + Leptin + EGF	371891	23133
311	cAMP + LPS + LIGHT + IGF-1 + EGF	233414	76190
312	cAMP + IL-1B + Leptin + CCl2 + HGF	491819	42010
313	cAMP + IGF-1 + Leptin + CCl2 + HGF	129190	13234
314	cAMP + IL-1RA + Leptin + EGF +LPS	582913	41789
315	cAMP + LIGHT + CCl2 + HGF + PMA	323413	31134
316	cAMP + LIGHT + IL-1RA + LPS + CCL2	313432	22144
317	CCl2 + LIGHT + LPS + LIGHT + PMA	122344	13424
318	CCl2 + LIGHT + Leptin + EGF + PMA	514141	54135
319	CCL2 + HGF + IL-1B + LPS + PMA	253519	43244
320	CCl2 + Leptin + cAMP + LIGHT + IL-1RA	148292	23913
321	CCL2 + HGF + IL-1B + LPS + PMA	201991	34421
322	EGF + TNF⍺ + IL-1RA + Oncostatin M + PMA	313155	21345
323	HGF + LPS + LIGHT + TGF-β + PMA	532153	32413
324	HGF + Oncostatin M + IFN-γ + TGF-⍺ + IL-1B	231330	49910
325	HGF + TGF-⍺ + Oncostatin M + Leptin + LPS	590010	32134
326	HGF + TGF-⍺ + IFN-γ + LPS + IL-1B	121001	21244
327	HGF + TGF-β + Oncostatin M + IFN-γ + Leptin	201913	43212
328	HGF + LIGHT + TGF-β + LPS + PMA	490502	67173
329	HGF + IGF-1 + LPS + Oncostatin M + leptin	391013	39919
330	HGF + IFN-γ + leptin + PMA + IL-1RA	310104	23991
331	HGF + IL-1B + LIGHT + TGF-β + LPS	394914	24124
332	HGF + IL-1RA + IGF-1 +LPS + LIGHT	230013	43551
333	HGF + Leptin + IGF-1 + LIGHT + PMA	381901	35421
334	HGF + LIGHT + LPS + Oncostatin M + IL-1B	233019	29181
335	IGF-1 + LPS + LIGHT + TGF-β + PMA	654367	87886
336	IGF-1 + TNF⍺ + IL-1RA + TGF-⍺ + LPS	426578	58859
337	IGF-1 + LIGHT + TNF⍺ + LPS + Leptin	342368	48690
338	IGF + TNF⍺ + LPS + LIGHT + PMA	256479	55754
339	IGF-1 + IFN-γ + TGF-⍺ + Oncostatin M + EGF	391001	49881
340	IGF-1 + IL-1B + TGF-β + Oncostatin M + LPS	301999	52918
341	IGF-1 + IL-1RA + TNF⍺ + LIGHT + LPS	350291	39091
342	IGF-1 + Leptin + PMA + TGF-β + LPS	437110	61771
343	IGF-1 + LIGHT + TGF-⍺ + LPS + Oncostatin M	510020	31414
344	IGF-1 + LPS + leptin + TGF-β + PMA	389190	52352
345	IGF-1 + Oncostatin M + Leptin + TGF-β + LPS	415791	54326
346	IGF-1 + TGF-⍺ + leptin + LPS + LIGHT	398353	64363
347	IGF-1 + TGF-β + LPS + LIGHT + PMA	452145	64362
348	IGF-1 + TNF⍺ + LPS + PMA + Oncostatin M	356772	56424
349	IFN-γ + TGF-⍺ + Oncostatin M + EGF + PMA	290810	61781
350	IFN-γ + IL-1B + TGF-⍺ + EGF + LIGHT	233041	23124
351	IFN-γ + IL-1RA + TGF-⍺ + HGF + LPS	330010	43534
352	IFN-γ + Leptin + LPS + HGF + TGF-⍺	230102	63463
353	IFN-γ + LIGHT + LPS + TGF-β + PMA	312321	45375
354	IFN-γ + LPS + PMA + Oncostatin M + LIGHT	239001	46747
355	Oncostatin M + IL-1RA + PMA + leptin	338380	40757
356	TNF⍺ + IL-1RA + IGF-1 + LIGHT + EGF	827200	64035
357	TNF⍺ + IL-1RA + IGF-1 + LPS + Leptin	570586	74497
358	TNF⍺ + cAMP + LPS + IGF-1 + IL-1RA	760588	64163
359	TNF⍺ + cAMP + LPS + IGF-1 + LIGHT	856506	59697
360	Leptin + cAMP + LIGHT + IL-1RA + CCl2	158292	23123

### Sheet: Charts
INDIVIDUAL CYTOKINE (1)
	Condition list	Transformation in GILA (ATP units)	STDEV (5 replicates)
-	w/o Cytokines	32520	14333
w DMSO	w DMSO	92891	21212
w H2O	w H2O	73628	23131
w PBS	w PBS	82213	31212
1	cAMP	134370	56144
2	CCl2	131640	80479
3	EGF	126819	13221
4	HGF	119728	67130
5	IGF-1	42840	34234
6	IFN-γ	64408	15566
7	IL-1B	30928	4460
8	IL-1RA	110084	27166
9	IL6	139189	21333
10	IL8	101988	20657
11	IL9	161716	33829
12	Leptin	122448	50356
13	LIGHT	142744	95396
14	LPS	41786	10452
15	Oncostatin M	432840	75537
16	TGF-⍺	60144	35698
17	TGF-β	90192	32324
18	TNF-⍺	32580	11387
19	PMA	61112	33323
COMBINED CYTOKINES (2)
	Condition list	Transformation in GILA (ATP units)	STDEV (5 replicates)
-	w/o Cytokines	32520	14333
w DMSO	w DMSO	92891	21212
w H2O	w H2O	73628	23131
w PBS	w PBS	82213	31212
17	cAMP + CCl2	122727	3918
18	cAMP + HGF	91784	12332
19	cAMP + IGF-1	110494	43253
20	cAMP + IFN-γ	79551	5234
21	cAMP + IL-1B	98261	41244
22	cAMP + IL-1RA	88420	6138
23	cAMP + Leptin	136008	76041
24	cAMP + LIGHT	105065	17007
25	cAMP + LPS	117186	27261
26	cAMP + Oncostatin M	355659	19918
27	cAMP + TGF-⍺	232910	32323
28	cAMP + TGF-β	193213	31233
29	cAMP + TNF-⍺	123123	42444
30	cAMP + PMA	73637	1232
31	CCl2 + HGF	140474	38482
32	CCl2 + IGF-1	101013	21334
33	CCl2 + IFN-γ	84425	19883
34	CCl2 + IL-1B	112082	24641
35	CCl2 + IL-1RA	72621	23233
36	CCl2 + Leptin	56033	53439
37	CCl2 + LIGHT	149096	42968
38	CCl2 + LPS	108537	32673
39	CCl2 + Oncostatin M	392383	23245
40	CCl2 + TGF-⍺	351824	54522
41	CCl2 + TGF-β	33313	4342
42	CCl2 + TNF-⍺	54699	12342
43	CCl2 +PMA	95258	15252
44	HGF + IGF-1	63543	24574
45	HGF + IFN-γ	124808	51499
46	HGF + IL-1B	65453	36377
47	HGF + IL-1RA	31323	14636
48	HGF + Leptin	67621	63936
49	HGF + LIGHT	516378	74847
50	HGF + LPS	128717	6363
51	HGF + Oncostatin M	894990	29669
52	HGF + TGF-⍺	174152	109565
53	HGF + TGF-β	45353	5646
54	HGF + TNF-⍺	54345	5255
55	HGF + PMA	52556	35325
56	IGF-1 + IFN-γ	52352	34636
57	IGF-1 + IL-1B	132312	43736
58	IGF-1 + IL-1RA	61763	52665
59	IGF-1 + Leptin	124414	23665
60	IGF-1 + LIGHT	144155	53662
61	IGF-1 + LPS	120440	42845
62	IGF-1 + Oncostatin M	552555	52525
63	IGF-1 + TGF-⍺	52355	25235
64	IGF-1 + TGF-β	525235	25323
65	IGF-1 + TNF⍺	85176	36235
66	IGF-1 + PMA	55252	43425
67	IFN-γ-1 + IL-1B	44423	5535
68	IFN-γ-1 + IL-1RA	34234	4324
69	IFN-γ-1 + Leptin	81733	32444
70	IFN-γ-1 + LIGHT	134920	24323
71	IFN-γ-1 + LPS	72334	32244
72	IFN-γ-1 + Oncostatin M	178312	29692
73	IFN-γ-1 + TGF-⍺	45744	25781
74	IFN-γ-1 + TGF-β	57878	42515
75	IFN-γ-1 + TNF⍺	49875	23234
76	IFN-γ-1 + PMA	31244	11234
77	IL6 + cAMP	76271	34367
78	IL6 + IFN-γ	72381	19760
79	IL6 + IL-1B	67777	15156
80	IL6 + IL-1RA	51716	29905
81	IL6 + Leptin	72827	20206
82	IL6 + LIGHT	89181	36560
83	IL6 + LPS	99992	47371
84	IL6 + Oncostatin M	281719	59098
85	IL6 + TGF-⍺	231918	79297
86	IL6 + TGF-β	201811	49290
87	IL6+ TNF-⍺	201918	49297
88	IL6+ PMA	46990	25631
89	IL6 + IGF-1	43100	29521
90	IL8 + IFN-γ	38496	24125
91	IL8 + IL-1B	72435	22231
92	IL8 + IL-1RA	43546	21233
93	IL8 + Leptin	79900	23923
94	IL8 + LIGHT	80711	39181
95	IL8 + LPS	29218	8819
96	IL8 + Oncostatin M	202637	43453
97	IL8 + TGF-⍺	199181	45334
98	IL8 + TGF-β	196172	43223
99	IL8 + TNF-⍺	193021	43321
100	IL8 +PMA	79871	23287
101	IL9 + IGF-1	75981	33123
102	IL9 + IFN-γ	71377	31244
103	IL9 + IL-1B	55316	24231
104	IL9 + IL-1RA	76427	32123
105	IL9 + Leptin	92781	33212
106	IL9 + LIGHT	73592	23224
107	IL9 + LPS	82099	35221
108	IL9 + Oncostatin M	235518	27271
109	IL9 + TGF-⍺	232062	61811
110	IL9 + TGF-β	229053	51383
111	IL9 + TNF-⍺	225902	49282
112	IL9 + PMA	62752	18918
113	Leptin + LIGHT	114352	43802
114	Leptin + LPS	148096	40968
115	Leptin + Oncostatin M	106096	54542
116	Leptin + TGF-⍺	135133	53123
117	Leptin + TGF-β	131431	32313
118	Leptin + TNF⍺	111422	42313
119	Leptin + PMA	51612	32133
120	LIGHT + LPS	78180	57445
121	LIGHT + Oncostatin M	987704	75662
122	LIGHT + TGF-⍺	145382	33213
123	LIGHT + TGF-β	114400	34188
124	LIGHT + TNF⍺	184808	53644
125	LIGHT + PMA	178688	62680
126	LPS + Oncostatin M	255832	44023
127	LPS + TGF-⍺	75013	10252
128	LPS + TGF-β	82812	4133
129	LPS + TNF⍺	91312	31312
130	LPS +PMA	52960	33923
131	Oncostatin M + TGF-⍺	626266	121960
132	Oncostatin M + TGF-β	99181	21421
133	Oncostatin M + TNF⍺	163138	3133
134	Oncostatin M + PMA	121222	34221
135	TGF-⍺ + TGF-β	76317	26317
136	TGF-⍺ + TNF⍺	57473	12122
137	TGF-⍺ + PMA	43423	14234
138	TGF-β + TNF⍺	51976	46295
139	TGF-β + PMA	71218	12434
140	TNF-⍺ + PMA	102082	24541
COMBINED CYTOKINES (3)
-	w/o Cytokines	32520	14333
w DMSO	w DMSO	92891	21212
w H2O	w H2O	73628	23131
w PBS	w PBS	82213	31212
141	cAMP + CCl2 + Leptin	66960	5423
142	cAMP + LIGHT + Leptin	92986	13786
143	cAMP + IL-1B + Leptin	82000	14468
144	cAMP + IGF-1 + Leptin	57650	18988
145	cAMP + IL-1RA + Leptin	105000	18549
146	cAMP + LIGHT + CCl2	146667	23099
147	cAMP + LIGHT + IL-1RA	158140	87589
148	CCl2 + LIGHT + LPS	138744	83527
149	CCl2 + LIGHT + Leptin	68752	28937
150	EGF + TNF⍺ + IL-1RA	324080	143797
151	HGF + Oncostatin M + IFN-γ	386864	100314
152	HGF + TGF-⍺ + Oncostatin M	1125760	63269
153	HGF + TGF-⍺ + IFN-γ	73792	20912
154	HGF + TGF-β + Oncostatin M	523199	45212
155	HGF + LIGHT + TGF-β	51421	3213
156	HGF + IGF-1 + LPS	53604	44653
157	HGF + IFN-γ + leptin	444441	56455
158	HGF + IL-1B + LIGHT	244434	64345
159	HGF + IL-1RA + IGF-1	241424	63636
160	HGF + Leptin + IGF-1	615168	78436
161	HGF + LIGHT + LPS	781871	87656
162	HGF + IL-1B + LPS	414144	76743
163	IGF-1 + LPS + LIGHT	254000	80169
164	IGF-1 + TNF⍺ + IL-1RA	234056	5599
165	IGF-1 + LIGHT + TNF⍺	52480	33535
166	IGF + TNF⍺ + LPS	151328	22056
167	IGF-1 + IFN-γ + TGF-⍺	122291	53535
168	IGF-1 + IL-1B + TGF-β	134114	54352
169	IGF-1 + IL-1RA + TNF⍺	147839	15647
170	IGF-1 + Leptin + PMA	136721	84849
171	IGF-1 + LIGHT + TGF-⍺	114441	97995
172	IGF-1 + LPS + leptin	283982	32113
173	IGF-1 + Oncostatin M + Leptin	689934	25131
174	IGF-1 + TGF-⍺ + leptin	93432	21871
175	IGF-1 + TGF-β + LPS	146433	33556
176	IGF-1 + TNF⍺ + LPS	645434	65472
177	IFN-γ + TGF-⍺ + Oncostatin M	222960	51574
178	IFN-γ + IL-1B + TGF-⍺	91801	61765
179	IFN-γ + IL-1RA + TGF-⍺	135341	1214
180	IFN-γ + Leptin + LPS	134313	15335
181	IFN-γ + LIGHT + LPS	148479	53532
182	IFN-γ + LPS + PMA	184337	52535
183	IFN-γ + Oncostatin M + PMA	112444	35525
184	IFN-γ + TGF-⍺ + Leptin	144444	56757
185	IFN-γ + TGF-β + Leptin	141414	63677
186	IFN-γ + TNF⍺ + LIGHT	171387	73777
187	IFN-γ + LIGHT + PMA	190187	74574
188	IL-1RA + Leptin + LIGHT	245312	61900
189	IL-1RA + TNF⍺ + LPS	211664	124713
190	Leptin + TGF-⍺ + TGF-β	351616	54563
191	Leptin + TGF-⍺ + TNF⍺	227178	46346
192	Leptin + TGF-⍺ + PMA	231089	32341
193	Leptin + TGF-β + TNF⍺	311009	24114
194	LIGHT + Oncostatin M + LPS	606776	116171
195	LIGHT + TNF⍺ + LPS	214648	63549
196	LPS + TGF-β + PMA	65334	21221
197	LPS + Leptin + Oncostatin M	54223	12121
198	Oncostatin M + TGF-β + PMA	239298	88181
199	Oncostatin M + cAMP + CCl2	113214	13244
200	Oncostatin M + IL-1B + EGF	151671	41414
201	Oncostatin M + IL-1RA + HGF	189101	55126
202	Oncostatin M + IL-1RA + Leptin	199991	17176
203	Oncostatin M + HGF + PMA	368900	12213
204	Oncostatin M + TGF-⍺ + PMA	410012	12134
205	Oncostatin M + IL-1RA + PMA	145511	23441
206	Oncostatin M + TNF-⍺ + PMA	378161	90282
207	TNF-⍺ + LIGHT + Leptin	516289	25615
208	TNF-⍺ + LIGHT + EGF	388908	24324
209	IL6 + TGF-⍺ + Oncostatin M	506251	63765
210	IL6 + IL-1B + TGF-⍺	115012	43956
211	IL6 + IL-1RA + TGF-⍺	158632	33505
212	IL6 + Leptin + LPS	457604	47526
213	IL6 + LIGHT + LPS	331770	25723
214	IL6 + LPS + PMA	207528	44726
215	IL6 + Oncostatin M + PMA	335745	37716
216	IL6 + TGF-⍺ + Leptin	167735	28448
217	IL6 + TGF-β + Leptin	164705	35468
218	IL6 + TNF⍺ + LIGHT	194678	35968
219	IL6 + LIGHT + PMA	203478	26765
220	IL8 + IL-1B + TGF-⍺	115092	42191
221	IL8 + IL-1RA + TGF-⍺	358632	33405
222	IL8 + Leptin + LPS	157604	37526
223	IL8 + LIGHT + LPS	471770	35723
224	IL8 + LPS + PMA	207628	34726
225	IL8 + Oncostatin M + PMA	335735	47716
226	IL8 + TGF-⍺ + Leptin	367735	28948
227	IL8 + TGF-β + Leptin	264705	35868
228	IL8 + TNF⍺ + LIGHT	494678	45968
229	IL8 + LIGHT + PMA	213478	36765
COMBINED CYTOKINES (4)
	Condition list	Transformation in GILA (ATP units)	STDEV (5 replicates)
-	w/o Cytokines	32520	14333
w DMSO	w DMSO	92891	21212
w H2O	w H2O	73628	23131
w PBS	w PBS	82213	31212
230	cAMP + LIGHT + IL-1RA + Leptin	140200	27529
231	cAMP + LPS + LIGHT + IGF-1	382840	31313
232	cAMP + IL-1B + Leptin + CCl2	112333	41131
233	cAMP + IGF-1 + Leptin + CCl2	299818	56718
234	cAMP + IL-1RA + Leptin +EGF	254156	67161
235	cAMP + LIGHT + CCl2 + HGF	313344	31787
236	cAMP + LIGHT + IL-1RA + LPS	157761	13413
237	CCl2 + LIGHT + LPS + LIGHT	315671	34561
238	CCl2 + LIGHT + Leptin + EGF	231346	134114
239	EGF + TNF⍺ + IL-1RA + Oncostatin M	678917	16881
240	HGF + LPS + LIGHT + TGF-β	67161	9472
241	HGF + Oncostatin M + IFN-γ + TGF-⍺	230191	53445
242	HGF + TGF-⍺ + Oncostatin M + Leptin	530191	42789
243	HGF + TGF-⍺ + IFN-γ + LPS	298999	15781
244	HGF + TGF-β + Oncostatin M + IFN-γ	235158	13441
245	HGF + LIGHT + TGF-β + LPS	141441	23341
246	HGF + IGF-1 + LPS + Oncostatin M	771619	46789
247	HGF + IFN-γ + leptin + PMA	414414	65155
248	HGF + IL-1B + LIGHT + TGF-β	311245	30220
249	HGF + IL-1RA + IGF-1 +LPS	313441	28391
250	HGF + Leptin + IGF-1 + LIGHT	451512	54157
251	HGF + LIGHT + LPS + Oncostatin M	561617	43902
252	HGF + IL-1B + LPS + PMA	116881	29391
253	IGF-1 + LPS + LIGHT + TGF-β	462178	78181
254	IGF-1 + TNF⍺ + IL-1RA + TGF-⍺	291901	12212
255	IGF-1 + LIGHT + TNF⍺ + LPS	210091	38492
256	IGF + TNF⍺ + LPS + LIGHT	237101	39188
257	IGF-1 + IFN-γ + TGF-⍺ + Oncostatin M	351718	21314
258	IGF-1 + IL-1B + TGF-β + Oncostatin M	453819	56161
259	IGF-1 + IL-1RA + TNF⍺ + LIGHT	231113	44123
260	IGF-1 + Leptin + PMA + TGF-β	331134	22434
261	IGF-1 + LIGHT + TGF-⍺ + LPS	232134	44413
262	IGF-1 + LPS + leptin + TGF-β	313134	28904
263	IGF-1 + Oncostatin M + Leptin + TGF-β	348281	34121
264	IGF-1 + TGF-⍺ + leptin + LPS	265440	35855
265	IGF-1 + TGF-β + LPS + LIGHT	283317	31133
266	IGF-1 + TNF⍺ + LPS + PMA	131333	13311
267	IFN-γ + TGF-⍺ + Oncostatin M +EGF	238901	44112
268	IFN-γ + IL-1B + TGF-⍺ +EGF	189281	33414
269	IFN-γ + IL-1RA + TGF-⍺ + HGF	291091	14564
270	IFN-γ + Leptin + LPS + HGF	211112	41441
271	IFN-γ + LIGHT + LPS + TGF-β	121333	46467
272	IFN-γ + LPS + PMA + Oncostatin M	331333	74747
273	IFN-γ + Oncostatin M + TGF-β + PMA	201342	23213
274	IFN-γ + TGF-⍺ + Leptin + LPS	133989	41454
275	IFN-γ + TGF-β + Leptin + PMA	201911	31424
276	IFN-γ + TNF⍺ + LIGHT + Oncostatin M	176612	46363
277	IFN-γ + LIGHT + PMA + Oncostatin M	168971	42521
278	IL-1RA + Leptin + LIGHT + TGF-β	237919	76113
279	IL-1RA + TNF⍺ + LPS + PMA	378183	31649
280	Leptin + TGF-⍺ + PMA + LIGHT	453719	43636
281	Leptin + TGF-⍺ + TNF⍺ + PMA	328191	82673
282	Leptin + TGF-⍺ + PMA + EGF	162781	45747
283	Leptin + TGF-β + TNF⍺ + LIGHT	278193	25564
284	LIGHT + Oncostatin M + LPS + Leptin	616781	52345
285	LIGHT + TNF⍺ + LPS + EGF	311331	43131
286	LPS + TGF-β + PMA + Leptin	121233	41444
287	LPS + Leptin + Oncostatin M + TNF-⍺	421134	32321
288	Oncostatin M + TGF-β + PMA	231334	53421
289	Oncostatin M + cAMP + CCl2 + TNF-⍺	368881	34131
290	Oncostatin M + IL-1B + EGF + TNF-⍺	394994	21213
291	Oncostatin M + IL-1RA + HGF + TGF-⍺	232333	54145
292	Oncostatin M + IL-1RA + Leptin + TGF-⍺	384919	64233
293	Oncostatin M + HGF + PMA + TNF-⍺	329191	31345
294	Oncostatin M + TGF-⍺ + PMA + leptin	311213	54646
295	Oncostatin M + IL-1RA + PMA + leptin	212344	61463
296	Oncostatin M + TNF-⍺ + PMA + LPS	233133	74535
297	TNF⍺ + IL-1RA + LPS + LIGHT	189600	12931
298	TNF⍺ + IGF-1 + LPS + LIGHT	61312	25778
299	TNF⍺ + IL-1RA + IGF-1 + LPS	81856	48709
300	TNF⍺ + IL-1RA + EGF + Leptin	605480	99786
COMBINED CYTOKINES (5)
	Condition list	Transformation in GILA (ATP units)	STDEV (5 replicates)
-	w/o Cytokines	32520	14333
w DMSO	w DMSO	92891	21212
w H2O	w H2O	73628	23131
w PBS	w PBS	82213	31212
301	cAMP + LIGHT + IL-1RA + Leptin + EGF	371891	23133
302	cAMP + LPS + LIGHT + IGF-1 + EGF	233414	76190
303	cAMP + IL-1B + Leptin + CCl2 + HGF	491819	42010
304	cAMP + IGF-1 + Leptin + CCl2 + HGF	129190	13234
305	cAMP + IL-1RA + Leptin + EGF +LPS	582913	41789
306	cAMP + LIGHT + CCl2 + HGF + PMA	323413	31134
307	cAMP + LIGHT + IL-1RA + LPS + CCL2	313432	22144
308	CCl2 + LIGHT + LPS + LIGHT + PMA	122344	13424
309	CCl2 + LIGHT + Leptin + EGF + PMA	514141	54135
310	CCL2 + HGF + IL-1B + LPS + PMA	253519	43244
311	CCl2 + Leptin + cAMP + LIGHT + IL-1RA	148292	23913
312	CCL2 + HGF + IL-1B + LPS + PMA	201991	34421
313	EGF + TNF⍺ + IL-1RA + Oncostatin M + PMA	313155	21345
314	HGF + LPS + LIGHT + TGF-β + PMA	532153	32413
315	HGF + Oncostatin M + IFN-γ + TGF-⍺ + IL-1B	231330	49910
316	HGF + TGF-⍺ + Oncostatin M + Leptin + LPS	590010	32134
317	HGF + TGF-⍺ + IFN-γ + LPS + IL-1B	121001	21244
318	HGF + TGF-β + Oncostatin M + IFN-γ + Leptin	201913	43212
319	HGF + LIGHT + TGF-β + LPS + PMA	490502	67173
320	HGF + IGF-1 + LPS + Oncostatin M + leptin	391013	39919
321	HGF + IFN-γ + leptin + PMA + IL-1RA	310104	23991
322	HGF + IL-1B + LIGHT + TGF-β + LPS	394914	24124
323	HGF + IL-1RA + IGF-1 +LPS + LIGHT	230013	43551
324	HGF + Leptin + IGF-1 + LIGHT + PMA	381901	35421
325	HGF + LIGHT + LPS + Oncostatin M + IL-1B	233019	29181
326	IGF-1 + LPS + LIGHT + TGF-β + PMA	654367	87886
327	IGF-1 + TNF⍺ + IL-1RA + TGF-⍺ + LPS	426578	58859
328	IGF-1 + LIGHT + TNF⍺ + LPS + Leptin	342368	48690
329	IGF + TNF⍺ + LPS + LIGHT + PMA	256479	55754
330	IGF-1 + IFN-γ + TGF-⍺ + Oncostatin M + EGF	391001	49881
331	IGF-1 + IL-1B + TGF-β + Oncostatin M + LPS	301999	52918
332	IGF-1 + IL-1RA + TNF⍺ + LIGHT + LPS	350291	39091
333	IGF-1 + Leptin + PMA + TGF-β + LPS	437110	61771
334	IGF-1 + LIGHT + TGF-⍺ + LPS + Oncostatin M	510020	31414
335	IGF-1 + LPS + leptin + TGF-β + PMA	389190	52352
336	IGF-1 + Oncostatin M + Leptin + TGF-β + LPS	415791	54326
337	IGF-1 + TGF-⍺ + leptin + LPS + LIGHT	398353	64363
338	IGF-1 + TGF-β + LPS + LIGHT + PMA	452145	64362
339	IGF-1 + TNF⍺ + LPS + PMA + Oncostatin M	356772	56424
340	IFN-γ + TGF-⍺ + Oncostatin M + EGF + PMA	290810	61781
341	IFN-γ + IL-1B + TGF-⍺ + EGF + LIGHT	233041	23124
342	IFN-γ + IL-1RA + TGF-⍺ + HGF + LPS	330010	43534
343	IFN-γ + Leptin + LPS + HGF + TGF-⍺	230102	63463
344	IFN-γ + LIGHT + LPS + TGF-β + PMA	312321	45375
345	IFN-γ + LPS + PMA + Oncostatin M + LIGHT	239001	46747
346	Oncostatin M + IL-1RA + PMA + leptin	338380	40757
347	TNF⍺ + IL-1RA + IGF-1 + LIGHT + EGF	827200	64035
348	TNF⍺ + IL-1RA + IGF-1 + LPS + Leptin	570586	74497
349	TNF⍺ + cAMP + LPS + IGF-1 + IL-1RA	760588	64163
350	TNF⍺ + cAMP + LPS + IGF-1 + LIGHT	856506	59697
351	Leptin + cAMP + LIGHT + IL-1RA + CCl2	158292	23123
